# A common network of residue-residue contacts underlies peptides’ interactions with MHC class II complex

**DOI:** 10.1101/2025.03.22.644772

**Authors:** Alexander E. Kister, Ilya Kister

**Affiliations:** Department of Neurology, New York University Grossman School of Medicine, New York, NY, 10016, USA

**Keywords:** sequence-structure prediction, antigen, MHC class II, class II-associated invariant chain peptide, peptide binding groove

## Abstract

The formation of a stable peptide-MHC class II complex is a critical step in the adaptive immune response. In this work, we investigate the residue-residue contacts that ’anchor’ the peptide between the alpha and beta chains of MHC II and examine whether such anchoring residue-residue contacts are shared among different peptide-MHC II complexes. We hypothesize that there is a similarity between the map of contacts of antigenic peptides with the alpha and beta chains of MHC II and the map of contacts of the “natural” complex of MHC II with the CLIP - the fragment of the gamma chain. Thus, the CLIP-MHC II complex – specifically, PDB structure 3PDO - was taken as the prototype for peptide-MHC II interaction. To compare the contact maps between the prototype structure and antigenic peptides/MHC II in 14 crystal structures, we developed a ‘unified numbering system’ for residues in peptide-MHC II complexes. Using this unified residue numbering system, we show that approximately half of the CLIP-MHC II residue-residue contacts have analogs in structures that involve different antigenic peptides and different MHC II (HLA-DR, HLA-DQ, and mouse A/B) alpha and beta chains. We present here this common network of contacts that underlies peptide/MHC class II interactions, as well as the structural and physicochemical characteristics of these contacts. Based on these shared characteristics, we propose criteria for the specificity of antigenic peptide loading into MHC II, whereby one can predict whether a particular peptide fragment will bind to MHC II as well as the likely localization of the fragment within the peptide binding groove of MHC II.
