## Supplemental Table 21 for "A common network of residue-residue contacts underlies peptides’ interactions with MHC class II complex"

### Sheet: Table 3a
		contact with DR alpha chains									contact with DQ alpha chains						contact with
		CLIP																murine chain
#Pos.	# positions in	3PDO	3PGD	3PGC	1BX2	1FV1	1H15	1DLH	3C5J		5KSU	5KSV	7SG2	7KEI	1JK8	2NNA		1MUJ
peptid	of alpha chains	Å²	Å²	Å²	Å²	Å²	Å²	Å²	Å²		Å²	Å²	Å²	Å²	Å²	Å²		Å²
# 1	secondary struct.	P	no residue	P	E	V	no residue	no residue	no residue		P	no residue	no residue	no residue	no residue	no residue		P
	loop hel.1- hel.2			no contact		no contact					no contact
	#50	R 2
	#51	F 3																L 4
	#53				S 9
	#55				E 6
# 2	secondary struct.	V	no residue	L	N	V	G	no residue	no residue		V	M	no residue	no residue	no residue	no residue		V
	helix 1					—	—					no contact
	#49	G 11		G 26	G 18													G2
	#50	R 34		R 18	R 16						Q 21							Q 28
	loop hel.1- hel.2
	#51	F 9		F 24 HB	F 4		F 27				F 2							L 13
	#52	A 10		A 9	A 24	A < 1					R 14							A 6
	#53	S 17		S 20	S 12	S 28					no res.							S 23
# 3	secondary struct.	S	no residue	A	P	H	G	P	Q		S	A	no residue	E	L	S		S
	helix 1	—												—	—	—
	#50						Q 11				Q<1	Q 11
	loop hel.1- hel.2
	#51	F 11 HB	—	F 6	F 15	F 18	F 7	F 23 HB2	F 21		F 21	F 24	—		F 7	F 3		L 10 HB
	#52	A 4									R 14	R 17		G 22	R 1	R 2
	#53	S 25 HB		—	A 7	A 7	A 2	A 4	A 5		R 14 HB	R 17	—	G 2	R 9	R 47 HB		A 16
	#55			S 1	S 22 HB	S 24 HB	S 22 HB	S 28 HB2	S 32									S 2 HB
#4	secondary struct.	K	K	Q	V	F	V	K	V		K	T	Q	R	V	G		K
	loop hel.1- hel.2
	#50												Q 7
	#51												F 37
	#52			A 7							R 9	R 19	R 41
	#53	S 18	S 31 HB	S 1	S 28	S 28	S 23	S 30	S 16		no res. ch	no res. ch	no res. ch	G 17	R 29	R 18		S 22
	#54	F<1	—	F 1	F 4	F 3	F 3	—	F 1		F 1	F 1	F 1	F 2	—	F 1		F 1
	#55	—	E 32	E 2	E 3	E 31	E 1	E 26	E 1			D 1		D36		D 1		—
	#58														F 2	D 1
#5	secondary struct.	M	M	M	V	F	Y	Y	I		M	P	P	N	E	E		M
	strand 1	0	—	—	—				—
	# 7	I 3	I 3			I4	I 3	I 3						—
	# 9										Y 9	Y1	Y 1	—	Y 1	Y1		Y 19
	strand 2
	# 24	F 21	F 11	F 16	F 22	F 11	F 13	F 16	F 29		H 10	H 11	H 14	H 2	H 5	H 23		F 23
	strand 3
	# 31	I 18	I 13	I 25	I 1	I 23	I 24	I 30	I 31		Q 29	—	—	Q 25 HB	E 2	E3		L 7
	#32	F 22	F 12	F 29	F 13	F 14	F 13	F 1O	F 21		F 7	F 3	F 2	F 21	F 2	F 9		F 1
	strand 4
	# 43	W 17	W 27	W 11	W 11	W 25	W 36	W 39	W 22		W 23	W 23	W 22	—	W 24	W9		W 26
	loop hel.1- hel.2
	#51										F 9	F 6	F 13	F 22 HB3
	#52	A 2	A 4	A 3	A 9	A 29	A 14	A 15	A 4		R 14 HB	R 21	R 12	G 12 HB3	R 56 HB	R 51 HB		A 3
	#53	S 18 HB	S 19 HB	S 10	S 15	S 10 HB	S 12	S 19 HB	S 16		no res. ch	no res. ch	no res. ch	G 27 HB2	R 18 HB	R18 HB		S 18 HB
	#54	F 26	F 32	F 9	F 35	F 27	F 28	F 32	F 54		F 35	F 27	F 23	F 17	F 26	F 28		F 28
	# 55	E 1						E 8
	#58											F 2			F 9	F 12
#6	secondary struct.	R	R	L	H	K	H	V	I		R	L	F	A	A	G		R
	strand 1	—
	# 9											Y 1	Y 2			Y 1
	strand 2
	# 24	F 7	F 5	F 4	F7	F 6	F 9	F 4	F 3		H 11	H 10	H 1	H 10	H 11	H 18		F5
	loop hel.1- hel.2						—	—	—							—		—
	#53			S 1
	#54	F 2	F 3	F 18		F <1					F 1	F 1	F <1	F 1	F 1
	#55			E 2
	helix 2	—									—		—		—	—
	#58											F 6
#7	secondary struct.	M	M	L	F	N	F	K	L		M	L	P	G	L	S		M
	strand 1
	# 9	Q 12	Q 4	Q 13	Q 3	Q 12	Q 14	Q 10	Q 11		Y 7	Y 6	Y 5	C 7	Y 7	Y 5		Y 2
	strand 2
	# 22	F 5	F 15	F 9	F 13	F 15	F 19	F 8	F 11		Y 27	Y 33	Y 24	Y 21	Y 35	Y29		Y 29
	# 24	F <1	F <1	F 6	F 2	F 1	F 2	F 4	F 2		H 1	H 5	H 3	H 1	H 1	—		F 20
	loop hel.1- hel.2
	#54	F 22	F 18	F 29	F 31	F 32	F27	F 24	F 19		F 17	F 9	F 14	F 10	F 8	F 19		F 28
	#55					E 1	E 3											D 5
	helix 2
	# 58	G 47	G 47	G 42	G 31	G 24	G 3	G 46	G 42		F 40	F 48	F 36		F 52	F 17		G 30
	# 59	A 6	A 6	A 2		A 6			A 3
	# 61	A 1				A 1	A 1	A 5
	# 62	N 17	N 23	N 7	N 27	N 10	N 15	N 32 HB4	N 22		N 35	N 27	—	—	N 12	N 5		N 8
#8	secondary struct.	A	A	P	F	I	V	Q	N		A	M	Q	S	Y	F		A
	strand 1
	# 9	Q 15 HB	Q 17 HB	Q 7 HB	Q 20 HB	Q 10 HB	Q 12 HB	Q 20 HB	Q 16 HB		Y 18 HB	Y 18 HB	Y 16 HB	C 21 HB	Y 27 HB	Y 23 HB		Y 18 HB
	#11												N 3
	#12													N 1
	helix 2
	#58												F 5
	# 62	N 23 HB	N 21 HB	N 37 HB	N 20 HB	N 18 HB	N 20 HB	N 20 HB	N 22 HB		N 12 HB	N 20 HB	N 9 HB	N 22 HB	N 20 HB	N 23 HB		N 22 HB
# 9	secondary struct.	T	T	T	K	V	K	N	H		T	Q	P	G	L	Q		T
	strand 1	—	—		—	—	—	—			—				—	—		—
	# 9			Q 7
	helix 2
	#58											F1	F 13		F3
	#61					A 4			A 3		T 17	T 17			T 3	T 3		Q 31
	# 62	N 10 HB4	N 14 HB	N 37 HB	N 5	N 10	N 6	N 6	N 15		N 10	N 10	N 9	N 8	N 15	N 7		N 2
	# 65	V 8	V 7
#10	secondary struct.	P	P	A	N	T	K	T	P		P	A	E	I	V	P		P
	strand 1			—							—							—
	# 11	E 14	E 21		E 13	E 13	E 1	E 9	E16					N 12
	helix 2
	# 62	N 28	N 27	N 27	N 52	N 39 HB	N27 HB	N 30 HB	N 31		N 23 HB	N 23 HB	N 62	N 47 HB	N 43 HB	N 31		N 45
	# 65	V 18	V 24	V 20	V 30	V 35	V 37	V 42	V 25		V 31	V 31	V 23	V 36	V 19	V 34		V 38
	# 66	D 25	D 9	D 8	D 10	D 7	D 20	D 12	D 11		L 25	L 25	L 30	A 3	L 25	L 18		V 4
	#69	N 2	N 1	A 1	N 2	N 3	N 28	N 30	N 1		N<1	N 1	N 16	N 17	N 3	N 1		N<1
#11	secondary struct.	L	L	M	I	P	H	L	G		L	L	Q	I	C	S		L
	helix 2
	# 65	V 1	V 1	V5	V 13	V 2	V 1	V 1	V 1		V 3	V 3	V 1	—	V 1	V 2		V 3
	#69	N 20 HB	N 19 HB	A<1	N 4	N 18 HB	N 1	N 30 HB	N 23		N 22 HB	N 22 HB	N 15 HB	—	N 20 HB	N 23 HB		N 24 HB
# 12	secondary struct.	L	L	R	V	R	V	K	Q		L	P	P	I	G	Q		L
	helix 2
	# 61													R 25
	# 65	V 20	V 39	V 27	V 21	V 25	V 21	V 17	V 31		V 18	V 18	V 11	V 22	V 15	V 28		V 41
	# 68	A 22	A 16	A 8	A 13	A 35	A 9	A 16	—		H 17	H 17	H 54	H 30	H 3	H 12		H 32
	#69	N 15	N 5	N 27 HB	N 17	N 6	N 44	N 10	N 4		N 6	N 6	N 7	N 23 HB	N 8	N 5		N 1
	#72	I 4			I 4	I 6	I 20	I 20
#13	secondary struct.	M	M	M	T	T	H	L	I		M	M	F	S	E	E		M
	helix 2
	# 68											H 17	H 27 HB	H 13	H 25 HB	H 22 HB
	#69	N 42 HB	N 36 HB	N 40	N 5	N 38 HB	N 2	N 57 HB	N 31		H 17	N 34 HB	N 37 HB	N 42 HB	N 35 HB	N 44 HB		H 19 HB
	#72	I 23	I 21	I 22	I 24	I 27	I 1	I 23	I 39		S 34 HB	S 13	S 14	I 16	I 18	I 18		N 37 HB
	# 73	M 23	M 26	M 14	—	M 3	—	M 25	M 31		L 13	L 20	L 19	M 2	V 6	V 5		V 24
	# 76	R 5	R 14	R 3	R 10	R 12	R 16 HB	R 6	R 7		R 20	R 2	R 38	R 3	R 42 HB	R 36 HB		L 24
#14	secondary struct.	Q	Q	K	P	P	E	A	S		Q	no residue	P	D	R	N		Q
	helix 2
	# 68										H 11							H 21
	#72	I 15	I 14	I 20	I 18	I 5	I 35	I 8	I 2		S 4			I 10	I 14	I 11		V 14
	# 73				K 3	R 2
	# 75						K 4
	# 76	R 3	R 4	R 3				R 14 HB	R 39				R 29 HB	R 25 HB	R 1	R 6		R 10
# 15	secondary struct.	A	A	no residue	no residue	F	S	T	no residue		no residue	no residue	G	G	G	P		A
	helix 2												no contact
	#68													H 1	H 12	H 13		H 21
	#72	I 7	I 15			I 6	I 1	I 11						I 22	I 18	I 29		V 13
	#76						R 25 HB
#16	secondary struct.	L	L	no residue	no residue	P	no residue	no residue	no residue		no residue	no residue	S	G	G	no residue		no residue
	helix 2		no contact												no contact
	#68												H 30
	#71												N 6
	#72	I 43				I 26							S 33	I 1
	#75	K 43				K3							K 38	K 11
	#76	R 5				R 8							R 1
#17	secondary struct.	P	P	no residue	no residue	S	no residue	no residue	no residue		no residue	no residue	?	G	no residue	no residue		no residue
	helix 2	no contact				no contact
	#72		I 7											I 1
	#75													K 27 HB
