## Supplemental Table 2b for "A common network of residue-residue contacts underlies peptides’ interactions with MHC class II complex"

### Sheet: Tab3b
		contact with DR beta chains									contact with DQ beta chains						contact with
		CLIP															murine chain
#Pos.	# positions in	3PDO	3PGD	3PGC	1BX2	1FV1	1H15	1DLH	3C5J		5KSU	5KSV	7SG2	7KEI	1JK8	2NNA	1MUJ
peptid	of beta chaina	Å²		Å²	Å²	Å²	Å²	Å²	Å²		Å²	Å²	Å²	Å²	Å²	Å²	Å²
# 1	Peptide residues	P	no residue	P	E	E	no residue	no resid.	no residue		P	no residue	no residue	no residue	no residue	no residue	P
	helix 4	no contact		no contact	no contact	no contact					no contact
	#88																H 6
# 2	Peptide residues	V	no residue	L	N	N	G	no residue	no residue		V	M	no residue	no residue	no residue	no residue	V
	helix 4	no contact		no contact	no contact	no contact					no contact						no contact
	#81											H 46
	#84						G 7
	#85						V 32 HB
	#88						S 21 HB					L 29
# 3	Peptide residues	S	no residue	A	P	H	G	P	Q		S	A	no residue	E	L	S	S
	helix 4											no contact
	#81	H 1			F<1			H<1	H<1		H 2			H 8	H 20	H 25	H 5
	#84							G 1									G 9
	# 85	V 36		V 24	V 24	V 23	V 7	V 40	V 40		L 16	—	—	V 22	L 25	L 27	P 46
	# 88														R 30		H 12
	Average
# 4	Peptide residues	K	K	Q	V	F	V	K	V		K	T	Q	R	V	G	K
	helix 4
	# 81	H 36 HB	H 32 HB	H 24	H 36 HB	H 31 HB	H 34 HB	H 36 HB	H 38 HB		H 42	H 25	H 31	H 33	H 27 HB	H 28 HB	H 29 HB
	# 85	V 4	V 15	V 6	V 8	V 7	V 12	V 10	V 4		L 35	L 10	L 10	V 4	L 5	—	P 9
	#88												R 2
	Average
#5	Peptide residues	M	M	M	V	F	Y	Y	I		M	P	P	N	E	E	M
	helix 4
	#81			H 23 HB
	# 82	N 39	N 31	N 46 HB	N 11	N 47	N 45	N 36	N 13		N 31	N 14	N 13	N 23	N 13	N 16	N 20
	# 85	V 20	V 24	V 21	V 20	V 6	V 11	V 8	V 19		L 24	L 17	L 14	V 5	L 23	L 19	P 27
	# 86	G 3	E 8	G 6	G 10	G 14	G 6	G 7	G 22		E 8		—	A 14		E 1	E 29
	#89	F 5		F4			F 24	F 20									T <1
	#90							T 1
	Average
# 6	Peptide residues	R	R	L	H	K	H	V	I		R	L	F	A	A	G	R
	helix 3
	#74								Q 2				A <1
	# 77	T 51 HB	T 47 HB3	T 25	T 23 HB	T 12 HB	T 25 HB	T 17	N 21		R 56 HB	R 44	R 72	T 30	T 27	T 18	T 52 HB
	#78	Y 14	Y 16	Y 21	Y 14	Y 29	Y 15	Y 16	Y 13		V 12	V 11	V 31	V 10	V 7	V 4	V 9
	helix 4
	# 81	H 41 HB	H 42 HB4	H 13	H 44 HB	H 45 HB	H 38 HB	H 38	H 34		H 38	H 25	H 1	H 6	H 9	H 3	H 39 HB
	# 82	N 35 HB	N 32 HB	N 7	N 29 HB	N 21 HB	N 35 HB	N 36 HB	N 34 HB		N 31 HB	N 32	N 35 HB	N 31 HB	N 35 HB	N 39 HB	N 36 HB
	Average
# 7	Peptide residues	M	M	L	F	N	F	K	L		M	L	P	G	L	S	M
	helix 3
	#70				Q<1							R 1
	# 74								Q 3					E 2	E 2	E 2	E <1
	#77										R 23 HB	R 22 HB					T <1
	#78	Y 5	Y 4	Y 20	Y 6	Y 3	Y 1	Y 2	Y 3		V 65	V 4	V 3	V 9	V 18	V 14	V 13
	helix 4
	#82			N 7
	Average
# 8	Peptide residues	A	A	P	F	I	V	Q	N		A	M	Q	S	Y	F	A
	strand 1
	#9			Q 9
	#11			F 18					L 2		F 19	F 13	F 15	F 27	F 22	F 16	F 22
	# 13	F 37	F 29	F 18	R 32 HB	Y 40	Y 27	F 32	S 25 HB		G 21	G 46	G 34	G 11	G 26	G 43	G 8
	# 14												M 2		M 11	M 3
	# 15											C 29	C 6		C 10	C 3
	strand 2
	#26	L <1	—	L <1	F 32	F 12	F 8	L 5	F 15		L 9	L 38	L 34	L 14	L 30	L 26	Y 27
	#28				D 19				E 27 HB		S 7	S 6	S 25	T 1	T 12	T 9
	#30				Y 2
	helix 3
	# 67				I 2
	#70		Q 3		Q 35	D 2		Q 35 HB
	#71	R 6	R 5	R 31	A 14	R 33	R 34	R 17	K 15		K 2	K 6	K 14				—
	# 74	A 2	A 1	A 9	A 16	A 8	A2	A 24	Q 29		A 3	A 4	A 2	E 24 HB	E 39	E 45	E 10
	#77						A 2	T <1			R 7	R 3
	#78	Y 22	Y 32	Y 37	Y 20	Y 51	Y 42	Y 34	Y 23		V 13	V 19	V 25	V 8	V 19	V 19	V 7
	Average											C 1			C 31	C 25
# 9	Peptide residues	T	T	T	K	V	K	N	H		T	Q	P	G	L	Q	T
	strand 1
	#11								L <1		F4	F 10	F 18	F 10	F 5	F 6	F 3
	#13	F 1	F 1	F 1	R<1		Y 5	F 4
	strand 2
	#28								E 3
	# 30													Y 3		Y 2	Y 2
	strand 4
	#47															Y 2
	helix 3
	#70		Q <1		Q 23			Q 3	Q 13		R 1	R 46 HB			R 15	R 51 HB	R 32
	# 71	R 29 HB	R 34 HB	R <1	—	R 29 HB	R 13	R 34 HB	K 32 HB		K 29 HB	K 9	K 11			T 2	T 2
	#74								Q 2					E 20	E 17 HB	E 21 HB	E 24 HB
	#77										R 12
	Average
# 10	Peptide residues	P	P	A	N	T	K	T	P		P	A	E	I	V	P	P
	strand 1
	# 9												Y 32 HB	F 15
	# 11	L 18	L 23	L 22	P<1	D 5	D 24 HB	L 35	L 28		F 36	F 20	F 24	F 36	F 38	F 28	F 32
	#13	F 7	F 5	F 4	R 40 HB	Y 32	Y 15	F 1	—
	strand 2											—
	#28	E 2	E 5	E <1			H 10		E<1
	# 30						D 29 HB		Y 10				S 25 HB	Y 14	Y 12	Y 9	Y 12
	strand 3
	#38						l 2
	helix 2
	#61															W 10
	helix 3											—
	# 70															R 4
	#71	R 7	R 6	R27 HB
	Average
# 11	Peptide residues	L	L	M	I	P	H	L	G		L	L	Q	I	C	S	L
	strand 1	—
	#11							L 1			F 1	F 2
	# 13					Y 1
	strand 2											—
	#28	E 2	E 2	E 2		H 2		E 12	E 1
	# 30								Y 16 HB					Y 16 HB	Y 23	Y 16	Y 16
	strand 4
	#47	Y 29	Y 28	Y 18				Y 27	Y 5		F 33	F 35	F 8	Y 23	Y 28	Y 27	H 32
	helix 2
	# 61	W 55	W 34	W 52	W 12	W 35	W 35 HB	W 47	W 26		W 36	W 36	W 45	W 40	W 26	W 37	W 40
	helix 3
	# 67	L 40	L 44	L 47	L 14	F 25	F 12	L 32	L 12		I 37	I 37		V 35	V 24	V 17	I 32
	# 70	Q 1	Q 1									R 7				R 7	R 30
	# 71	R 35	L 44	R 43	—	R 13	R 14	R24	K 1		K 18	K 10	K 7	T 9	T 2	—	T 9
	Average
# 12	Peptide residues	L	L	R	V	R	V	K	Q		L	P	P	I	G	Q	L
	helix 2
	#60	Y 4	Y 10	—	Y 15	—	Y <1	Y 6	—		Y 7	Y 11	Y 12	Y 8	Y 11	Y 15	Y 9
	# 61	W 16 HB	W23	W 7	W 6	W 17	W 5	W 20	W 17 HB		W 18 HB	W 17 HB	W 19 HB	W 18	W 17	W 20 HB	W 17 HB
	# 64		Q<1											Q 1		Q 4	Q 1
	#65
	#67											I 3	I 2				I 4
	Average
# 13	Peptide residues	M	M	M	T	T	H	L	I		M	M	F	S	E	E	M
	strand 1
	#9	W 43	W 40	W 25	—	—	—	W 22	—		Y 23	Y 27	Y 20
	strand 2
	#30								Y 2			S 1
	strand 3
	#37								F 19		I 15	I 23	I 23	Y 4	Y 29	Y 39	Y 25
	#38		V <1					V <1			V 1	V 3	V 5
	helix 2
	#53												L 9
	#54											G 1
	#56				P 4		P 2								P 1
	# 57	D 30	D 31	D 32	D 25 HB	D 31 HB	D 19	D 31	V 25		A 27	A 29	A 20	D 20	A 24 HB3	A 19	D 24
	#60	Y 1	Y 3	Y 12	Y 14		Y 70	Y 9			Y 1	Y 20	Y <1	Y 3	Y 1	Y 1	Y 25
	# 61	W 17	W 18	W 48	W 25 HB	W 8 HB	W 9	W 14	W 25		W 23	W 23	W 23	W 7	W 8	W 7	W 11
	Average
# 14	Peptide residues	Q	Q	K	P	P	E	A	S		Q	no residue	P	D	R	N	Q
	helix 2						no contact
	#56		P 2	P 4				P 32	P<1				P 11	P 18	P 2	P 2
	# 57	D 2	D 1	D<1		D 2		D 10			A <1		A 11	D 15
	#60	Y 59	Y 56	Y 56	Y 24	Y 55		Y 30	S 22		Y 52		Y 44	Y 46	Y 56	Y 45	Y 54
	#61					W 3			W 1					W <1
	Average
#15	Peptide residues	A	A	no residue	no residue	P	S	T	A		no residue	no residue	G	G	G	P	A
	helix 2	no contact	no contact			no contact			no contact				no contact	no contact			no contact
	#56						P 18
	#60							Y 1
#16	Peptide residues	L	L	no residue	no residue	P	no residue	no residue	no residue		no residue	no residue	S	G	no residue	no residue	no residue
		no contact	no contact			no contact							no contact	no contact
#17	Peptide residues	P	P	no residue	no residue	S	no residue	no residue	no residue		no residue	no residue	no residue	G	no residue	no residue	no residue
		no contact	no contact			no contact								no contact
