## Supplemental Table 3a for "A common network of residue-residue contacts underlies peptides’ interactions with MHC class II complex"

### Sheet: Sheet1
		contact with DR alpha chains
#Pos.	# position	3PDO		3PGC		1BX2		1FV1		1H15		1DLH		3C5J
peptid	in alpha chain	Å²	prefer	Å²	prefer	Å²	prefer	Å²	prefer	Å²	prefer	Å²	prefer	Å²	prefer
# 1	secondary struct.	P		P		E		V		no residue		no residue		no residue
	loop hel.1- hel.2			no contact				no contact
	#50	R 2	54
	#51	F 3	68
	#53					S 9	60
	#55					E 6	24
# 2	secondary struct.	V		L		N		V		G		no residue		no residue
	helix 1							—		—
	#49	G 11	47	G 26	48	G 18	48
	#50	R 34	47	R 18	58	R 16	52
	loop hel.1- hel.2
	#51	F 9	70	F 24 HB	90	F 4	49			F 27	53
	#52	A 10	46	A 9	58	A 24	42	A < 1	46
	#53	S 17	44	S 20	34	S 12	44	S 28	44
# 3	secondary struct.	S		A		P		H		G		P		Q
	helix 1	—		—		—		—				—		—
	#50									Q 11	53
	loop hel.1- hel.2
	#51	F 11 HB	54	F 6	57	F 15	68	F 18	53	F 7	53	F 23 HB2	68	F 21	64
	#52	A 4	54
	#53	S 25 HB	44	—		A 7	27	A 7	53	A 2	48	A 4	27	A 5	42
	#55			S 1	54	S 22 HB	44	S 24 HB	43	S 22 HB	32	S 28 HB2	44	S 32	48
#4	secondary struct.	K		Q		V		F		V		K		V
	loop hel.1- hel.2
	#52			A 7	42
	#53	S 18	54	S 1	48	S 28	35	S 28	54	S 23	35	S 30	54	S 16	35
	#54	F<1	55	F 1	64	F 4	70	F 3	98	F 3	70	—		F 1	70
	#55	—	—	E 2	35	E 3	31	E 31	41	E 1	31	E 26	31	E 1	31
#5	secondary struct.	M		M		V		F		Y		Y		I
	strand 1			—		—								—
	# 7	I 3	54					I4	94	I 3	67	I 3	67
	strand 2
	# 24	F 21	99	F 16	99	F 22	70	F 11	98	F 13	90	F 16	90	F 29	94
	strand 3
	# 31	I 18	54	I 25	54	I 1	62	I 23	94	I 24	67	I 30	67	I 31	86
	#32	F 22	99	F 29	99	F 13	70	F 14	98	F 13	90	F 1O	90	F 21	94
	strand 4
	# 43	W 17	82	W 11	82	W 11	72	W 25	90	W 36	78	W 39	78	W 22	76
	loop hel.1- hel.2
	#52	A 2	53	A 3	53	A 9	46	A 29	57	A 14	53	A 15	53	A 4	51
	#53	S 18 HB	46	S 10	46	S 15	35	S 10 HB	54	S 12	35	S 19 HB	35	S 16	38
	#54	F 26	99	F 9	99	F 35	70	F 27	98	F 28	90	F 32	90	F 54	94
	# 55	E 1	55									E 8	53
#6	secondary struct.	R		L		H		K		H		V		I
	strand 2
	# 24	F 7	56	F 4	90	F7	53	F 6	55	F 9	53	F 4	70	F 3	94
	loop hel.1- hel.2									—		—		—
	#53			S 1	34
	#54	F 2	56	F 18	90			F <1	55
	#55			E 2	19
#7	secondary struct.	M		L		F		N		F		K		L
	strand 1
	# 9	Q 12	52	Q 13	57	Q 3	64	Q 12	56	Q 14	64	Q 10	34	Q 11	57
	strand 2
	# 22	F 5	99	F 9	90	F 13	98	F 15	49	F 19	98	F 8	55	F 11	90
	# 24	F <1	99	F 6	90	F 2	98	F 1	49	F 2	98	F 4	55	F 2	90
	loop hel.1- hel.2
	#54	F 22	99	F 29	90	F 31	98	F 32	49	F27	98	F 24	55	F 19	90
	#55							E 1	48	E 3	41
	helix 2
	# 58	G 47	58	G 42	48	G 31	53	G 24	48	G 3	53	G 46	41	G 42	48
	# 59	A 6	51	A 2	58			A 6	42					A 3	58
	# 61	A 1	51					A 1	42	A 1	57	A 5	33
	# 62	N 17	55	N 7	39	N 27	49	N 10	55	N 15	49	N 32 HB4	40	N 22	39
#8	secondary struct.	A		P		F		I		V		Q		N
	strand 1
	# 9	Q 15 HB	53	Q 7 HB	58	Q 20 HB	64	Q 10 HB	53	Q 12 HB	42	Q 20 HB	50	Q 16 HB	56
	helix 2
	# 62	N 23 HB	42	N 37 HB	49	N 20 HB	49	N 18 HB	34	N 20 HB	50	N 20 HB	56	N 22 HB	56
# 9	secondary struct.	T		T		K		V		K		N		H
	strand 1	—				—		—		—		—
	# 9			Q 7	56
	helix 2
	#61							A 4	46					A 3	53
	# 62	N 10 HB4	53	N 37 HB	53	N 5	40	N 10	50	N 6	40	N 6	55	N 15	58
	# 65	V 8	43
#10	secondary struct.	P		A		N		T		K		T		P
	strand 1
	# 11	E 14	44	—		E 13	48	E 13	46	E 1	75	E 9	46	E16	44
	helix 2
	# 62	N 28	49	N 27	42	N 52	55	N 39 HB	53	N27 HB	40	N 30 HB	53	N 31	49
	# 65	V 18	31	V 20	46	V 30	50	V 35	43	V 37	47	V 42	43	V 25	41
	# 66	D 25	29	D 8	27	D 10	42	D 7	40	D 20	81	D 12	40	D 11	29
	#69	N 2	49	A 1	65	N 2	55	N 3	53	N 28	40	N 30	53	N 1	49
#11	secondary struct.	L		M		I		P		H		L		G
	helix 2
	# 65	V 1	67	V5	57	V 13	62	V 2	41	V 1	49	V 1	67	V 1	47
	#69	N 20 HB	39	A<1	53	N 4	34	N 18 HB	49	N 1	58	N 30 HB	39	N 23	48
# 12	secondary struct.	L		R		V		R		V		K		Q
	helix 2
	# 65	V 20	67	V 27	47	V 21	73	V 25	47	V 21	73	V 17	47	V 31	42
	# 68	A 22	58	A 8	42	A 13	46	A 35	42	A 9	46	A 16	33	—
	#69	N 15	39	N 27 HB	52	N 17	50	N 6	52	N 44	50	N 10	40	N 4	56
	#72	I 4	83			I 4	62	I 6	40	I 20	62	I 20	41
#13	secondary struct.	M		M		T		T		H		L		I
	helix 2
	#69	N 42 HB	55	N 40	55	N 5	53	N 38 HB	53	N 2	58	N 57 HB	39	N 31	34
	#72	I 23	54	I 22	54	I 24	35	I 27	35	I 1	56	I 23	83	I 39	86
	# 73	M 23	49	M 14	49	—		M 3	42	—		M 25	87	M 31	54
	# 76	R 5	72	R 3	72	R 10	43	R 12	43	R 16 HB	53	R 6	58	R 7	40
#14	secondary struct.	Q		K		P		P		E		A		S
	helix 2
	#72	I 15	53	I 20	41	I 18	48	I 5	48	I 35	26	I 8	51	I 2	38
	# 73					K 3	34	R 2	34
	# 75									K 4	75
	# 76	R 3	58	R 3	34							R 14 HB	42	R 39	44
# 15	secondary struct.	A		no residue		no residue		F		S		T		no residue
	helix 2
	#72	I 7	51					I 6	94	I 1	38	I 11	35
	#76									R 25 HB	44
#16	secondary struct.	L		no residue		no residue		P		no residue		no residue		no residue
	helix 2
	#72	I 43	83					I 26	48
	#75	K 43	41					K3	34
	#76	R 5	58					R 8	54
#17	secondary struct.	P		no residue		no residue		S		no residue		no residue		no residue
	helix 2	no contact						no contact
