## Supplemental Table 3b for "A common network of residue-residue contacts underlies peptides’ interactions with MHC class II complex"

### Sheet: Sheet1
		contact with DR beta chains
#Pos.	# position	3PDO		3PGC		1BX2		1FV1		1H15		1DLH		3C5J
peptid	in beta chain	Å²	prefer	Å²	prefer	Å²	prefer	Å²	prefer	Å²	prefer	Å²	prefer	Å²	prefer
# 1	Peptide residues	P		P		E		V		no residue		no residue		no residue
	helix 4	no contact		no contact		no contact		no contact
# 2	Peptide residues	V		L		N		V		G		no residue		no residue
	helix 4	no contact		no contact		no contact		no contact
	#84									G 7	51
	#85									V 32 HB	47
	#88									S 21 HB	32
# 3	Peptide residues	S		A		P		H		G		P		Q
	helix 4
	#81	H 1	43	—		F<1	68	H <1	51	—		H<1	51	H<1	42
	#84											G 1	34
	# 85	V 36	35	V 24	62	V 24	41	V 24	49	V 7	47	V 40	41	V 40	42
# 4	Peptide residues	K		Q		V		F		V		K		V
	helix 4
	# 81	H 36 HB	43	H 24	42	H 36 HB	49	H 31 HB	53	H 34 HB	49	H 36 HB	43	H 38 HB	49
	# 85	V 4	47	V 6	42	V 8	73	V 6	70	V 12	73	V 10	47	V 4	73
#5	Peptide residues	M		M		V		F		Y		Y		I
	helix 4
	#81			H 23 HB	75
	# 82	N 39	55	N 46 HB	55	N 11	50	N 43	49	N 45	58	N 36	58	N 13	34
	# 85	V 20	57	V 21	57	V 20	73	V 6	70	V 11	70	V 8	70	V 19	62
	# 86	G 3	58	G 6	58	G 10	73	G 24	53	G 6	52	G 7	52	G 22	62
	#89	F 5	99	F4	99	—		F 11	98	F 24	90	F 20	90	—
# 6	Peptide residues	R		L		H		K		H		V		I
	helix 3
	# 77	T 51 HB	43	T 25	53	T 23 HB	47	T 11	34	T 25 HB	47	T 17	43	N 21	34
	#78	Y 14	77	Y 21	74	Y 14	46	Y15	62	Y 15	46	Y 16	70	Y 13	67
	helix 4
	# 81	H 41 HB	53	H 13	60	H 44 HB	51	H 45 HB	43	H 38 HB	51	H 38	49	H 34	56
	# 82	N 35 HB	52	N 7	39	N 29 HB	58	N 35 HB	40	N 35 HB	58	N 36 HB	50	N 34 HB	34
# 7	Peptide residues	M		L		F		N		F		K		L
	helix 3
	#70					Q<1	64
	# 74													Q 3	57
	#78	Y 5	70	Y 20	74	Y 6	90	Y 3	58	Y 1	90	Y 2	62	Y 3	74
	helix 4
	#82			N 7	39
# 8	Peptide residues	A		P		F		I		V		Q		N
	strand 1
	#9			Q 9	58
	#11			F 18	68									L 2	39
	# 13	F 37	57	F 18	68	R 32 HB	56	Y 44	67	Y 27	70	F 32	64	S 25 HB4	44
	strand 2
	#26	L <1	58	L <1	41	F 32	98	F 12	94	F 8	70	L 5	57	F 15	49
	#28					D 19	32							HB	48
	#30					Y 2	90
	helix 3
	# 67					I 2	94
	#70					Q 35	64					Q 35 HB	50
	#71	R 6	42	R 31	54	A 14	57	R 30	40	R 34	47	R 17	58	K 15	40
	# 74	A 2	65	A 9	27	A 16	57	A 6	51	A2	46	A 24	42	Q 29	56
	#77									A 2	46	T <1	56
	#78	Y 22	53	Y 37	83	Y 20	90	Y 53	67	Y 42	70	Y 34	63	Y 23	58
# 9	Peptide residues	T		T		K		V		K		N		H
	strand 1
	#11													L <1	60
	#13	F 1	52	F 1	52	R<1	34	—		Y 5	62	F 4	49	—
	strand 2
	#28													E 3	55
	strand 4
	helix 3
	#70					Q 23	34					Q 3	56	Q 13	42
	# 71	R 29 HB	43	R <1	54	—	—	R 28 HB	47	R 13	77	R 34 HB	52	K 32 HB	43
	#74													Q 2	42
# 10	Peptide residues	P		A		N		T		K		T		P
	strand 1
	# 11	L 18	41	L 22	58	P<1	49	D 5	40	D 24 HB	81	L 35	53	L 28	41
	#13	F 7	68	F 4	57	R 40 HB	52	Y 32	53	Y 15	62	F 1	52	—
	strand 2
	#28	E 2	44	E <1	39	—		—		H 10	43	—		E<1	44
	# 30									D 29 HB	81			Y 10	83
	strand 3
	#38									l 2	41
	helix 3
	#71	R 7	54	R27 HB	42
# 11	Peptide residues	L		M		I		P		H		L		G
	strand 1	—		—		—				—				—
	#11											L 1	88
	# 13							Y 2	83
	strand 2					—				—
	#28	E 2	19	E 2	55			H 3	51			E 12	19	E 1	31
	# 30													Y 16 HB	52
	strand 4
	#47	Y 29	74	Y 18	70	—		—		—		Y 27	74	Y 5	52
	helix 2
	# 61	W 55	84	W 52	82	W 12	76	W 35	88	W 35 HB	65	W 47	84	W 26	65
	helix 3
	# 67	L 40	88	L 47	87	I 14	86	F 23	68	F 12	53	L 32	88	L 12	48
	# 70	Q 1	57
	# 71	R 35	58	R 43	72	—		R 11	54	R 14	53	R24	58	K 1	37
# 12	Peptide residues	L		R		V		R		V		K		Q
	helix 2
	#60	Y 4	74	—		Y 15	70	—		Y <1	70	Y 6	62	—
	# 61	W 16 HB	84	W 7	94	W 6	72	W 16	94	W 5	72	W 20	58	W 17 HB	61
# 13	Peptide residues	M		M		T		T		H		L		I
	strand 1
	#9	W 43	82	W 25	82	—		—		—		W 22	84	—
	strand 2
	#30													Y 2	67
	strand 3
	#37													F 19	94
	#38											V <1	67
	helix 2
	#56					P 4	43			P 2	51
	# 57	D 30	17	D 32	17	D 25 HB	40	D 32 HB4	40	D 19	49	D 31	16	V 25	62
	#60	Y 1	70	Y 12	70	Y 14	53	—		Y 70	46	Y 9	74	—
	# 61	W 17	82	W 48	82	W 25 HB	61	W 8	61	W 9	62	W 14	84	W 25	76
# 14	Peptide residues	Q		K		P		P		E		A		S
	helix 2									no contact
	#56			P 4	34							P 32	27	P<1	44
	# 57	D 2	49	D<1	81			D 3	29			D 10	27
	#60	Y 59	63	Y 56	62	Y 24	83	Y 57	83			Y 30	53	S 22	44
	#61							W 4	88					W 1	45
#15	Peptide residues	A		no residue		no residue		P		S		T		A
	helix 2	no contact						no contact						no contact
	#56									P 18	44
	#60											Y 1	53
#16	Peptide residues	L		no residue		no residue		P		no residue		no residue		no residue
		no contact						no contact
#17	Peptide residues	P		no residue		no residue		S		no residue		no residue		no residue
		no contact						no contact
												Y 2
												Q
												F 32
												L 5
												Q 35 HB4
												R 17
												A 24
												T <1
												Y 34
												N
												F 4
												Q 3
												R 34 HB
												T
												L 35
												F 1
												L
												L 1
												E 12
												Y 27
												W 47
												L 32
												R24
												K
												Y 6
												W 20
												L
												W 22
												V <1
												D 31
												Y 9
												W 14
												A
												P 32
												D 10
												Y 30
												T
												Y 1
												no residue
												no residue
	PDB code
	Peptide residues
					0
